# A widespread family of viral sponge proteins reveals specific inhibition of nucleotide signals in anti-phage defense

**DOI:** 10.1101/2024.12.30.630793

**Authors:** Renee B. Chang, Hunter C. Toyoda, Samuel J. Hobbs, Desmond Richmond-Buccola, Tanita Wein, Nils Burger, Edward T. Chouchani, Rotem Sorek, Philip J. Kranzusch

## Abstract

Cyclic oligonucleotide-based antiviral signaling systems (CBASS) are bacterial anti-phage defense operons that use nucleotide signals to control immune activation. Here we biochemically screen 57 diverse *E. coli* and *Bacillus* phages for the ability to disrupt CBASS immunity and discover anti-CBASS 4 (Acb4) from the *Bacillus* phage SPO1 as the founding member of a large family of >1,300 immune evasion proteins. A 2.1 Å crystal structure of Acb4 in complex with 3′3′-cGAMP reveals a tetrameric assembly that functions as a sponge to sequester CBASS signals and inhibit immune activation. We demonstrate Acb4 alone is sufficient to disrupt CBASS activation *in vitro* and enable immune evasion *in vivo*. Analyzing phages that infect diverse bacteria, we explain how Acb4 selectively targets nucleotide signals in host defense and avoids disruption of cellular homeostasis. Together, our results reveal principles of immune evasion protein evolution and explain a major mechanism phages use to inhibit host immunity.
