## Supplementary material for "A widespread family of viral sponge proteins reveals specific inhibition of nucleotide signals in anti-phage defense": Chang et al Table S1

### Sheet: Sheet1
Phage	Host	Host strain (for phage propagation)	Lysate sampling time (minutes post-infection)	Reference
T2	Escherichia coli	MG1655	25	DSMZ: DSM 16352
T4	Escherichia coli	MG1655	25	Laboratory of Udi Qimron, Tel Aviv University
T6	Escherichia coli	MG1655	25	DSMZ: DSM 4622
Escherichia phage vB_EcoM-G28 (Enterobacteria phage T4)	Escherichia coli	MG1655	25	DSMZ: DSM 103876
Escherichia phage vB_EcoM-G50	Escherichia coli	MG1655	25	DSMZ: DSM 103881
Escherichia phage vB_EcoM-G2540-3	Escherichia coli	MG1655	25	DSMZ: DSM 103888
Escherichia phage vB_EcoM-G10400	Escherichia coli	MG1655	25	DSMZ: DSM 103894
Escherichia phage vB_EcoM_G2540	Escherichia coli	MG1655	25	DSMZ: DSM 103895
Escherichia phage vB_EcoM-G2133	Escherichia coli	MG1655	25	DSMZ: DSM 104754
Escherichia phage vB_EcoM-G2494 (Escherichia phage RB49)	Escherichia coli	MG1655	25	DSMZ: DSM 103886
Escherichia phage vB_EcoM-KAW1E185	Escherichia coli	MG1655	25	DSMZ: DSM 104099
Escherichia phage vB_EcoM-fHo-Eco02	Escherichia coli	MG1655	60	DSMZ: DSM 106561
Escherichia phage vB_EcoM_MM02	Escherichia coli	MG1655	25	DSMZ: DSM 29475
Escherichia phage vB_EcoM-R5505	Escherichia coli	MG1655	25	DSMZ: DSM 101797
T5	Escherichia coli	MG1655	25	Laboratory of Udi Qimron, Tel Aviv University
Escherichia phage vB_EcoS-VAH1	Escherichia coli	MG1655	25	DSMZ: DSM 103292
Escherichia phage vB_EcoS_HdH2	Escherichia coli	MG1655	25	DSMZ: DSM 103285
Escherichia phage vB_EcoS_EASG3	Escherichia coli	MG1655	25	DSMZ: DSM 103294
Escherichia phage vB_EcoS_HASG4	Escherichia coli	MG1655	25	DSMZ: DSM 103298
SECphi4	Escherichia coli	MG1655	25	Millmann et al., Cell, 2020
SECphi6	Escherichia coli	MG1655	25	Millmann et al., Cell, 2020
SECphi18	Escherichia coli	MG1655	25	Doron et al., Science, 2018
Escherichia phage vB_EcoS-PT-XU06	Escherichia coli	MG1655	25	DSMZ: DSM 28622
SECphi11	Escherichia coli	MG1655	25	Laboratory of Rotem Sorek, Weizmann Institute of Science
SECphi12	Escherichia coli	MG1655	25	Laboratory of Rotem Sorek, Weizmann Institute of Science
SECphi13	Escherichia coli	MG1655	25	Laboratory of Rotem Sorek, Weizmann Institute of Science
SECphi17-2	Escherichia coli	MG1655	25	Laboratory of Rotem Sorek, Weizmann Institute of Science
SECphi17	Escherichia coli	MG1655	45	Doron et al., Science, 2018
SECphi27	Escherichia coli	MG1655	15	Doron et al., Science, 2018
P1	Escherichia coli	MG1655	60	Laboratory of Udi Qimron, Tel Aviv University
Lambda-vir	Escherichia coli	MG1655	45	Laboratory of Udi Qimron, Tel Aviv University
T7	Escherichia coli	MG1655	15	Laboratory of Udi Qimron, Tel Aviv University
SPO1	Bacillus subtilis	BEST7003	120	BGSC: BGSCID 1P4
Rho11	Bacillus subtilis	BEST7003	100	BGSC: BGSCID 1L27
SPβL2	Bacillus subtilis	BEST7003	60	Laboratory of Rotem Sorek, Weizmann Institute of Science
SPβL3	Bacillus subtilis	BEST7003	60	Laboratory of Rotem Sorek, Weizmann Institute of Science
SPβL6	Bacillus subtilis	BEST7003	50	Laboratory of Rotem Sorek, Weizmann Institute of Science
SPβL7	Bacillus subtilis	BEST7003	50	Laboratory of Rotem Sorek, Weizmann Institute of Science
SPβL4	Bacillus subtilis	BEST7003	60	Laboratory of Rotem Sorek, Weizmann Institute of Science
SPβL9	Bacillus subtilis	BEST7003	50	Laboratory of Rotem Sorek, Weizmann Institute of Science
SPβL8	Bacillus subtilis	BEST7003	120	Laboratory of Rotem Sorek, Weizmann Institute of Science
SPβL5	Bacillus subtilis	BEST7003	60	Laboratory of Rotem Sorek, Weizmann Institute of Science
SPβL1	Bacillus subtilis	BEST7003	60	Laboratory of Rotem Sorek, Weizmann Institute of Science
SBSphiJ	Bacillus subtilis	BEST7003	120	Doron et al., Science, 2018
SBSphiJ1	Bacillus subtilis	BEST7003	100	Laboratory of Rotem Sorek, Weizmann Institute of Science
SBSphiJ3	Bacillus subtilis	BEST7003	230	Laboratory of Rotem Sorek, Weizmann Institute of Science
SBSphiJ4	Bacillus subtilis	BEST7003	100	Laboratory of Rotem Sorek, Weizmann Institute of Science
SBSphiJ5B	Bacillus subtilis	BEST7003	100	Laboratory of Rotem Sorek, Weizmann Institute of Science
SBSphiJ5	Bacillus subtilis	BEST7003	100	Laboratory of Rotem Sorek, Weizmann Institute of Science
SBSphiJ6	Bacillus subtilis	BEST7003	70	Laboratory of Rotem Sorek, Weizmann Institute of Science
SBSphiJ7	Bacillus subtilis	BEST7003	100	Laboratory of Rotem Sorek, Weizmann Institute of Science
SBSphiC	Bacillus subtilis	BEST7003	70	Doron et al., Science, 2018
SPP1	Bacillus subtilis	BEST7003	70	BGSC: BGSCID 1P7
phi105	Bacillus subtilis	BEST7003	70	BGSC: BGSCID 1L11
SPR	Bacillus subtilis	BEST7003	70	BGSC: BGSCID 1L56
SPβ	Bacillus subtilis	BEST7003	220	BGSC: BGSCID 1L5
phi3T	Bacillus subtilis	BEST7003	60	BGSC: BGSCID 1L1
